# Novel Class of Psychedelic Iboga Alkaloids Disrupts Opioid Use

**DOI:** 10.1101/2021.07.22.453441

**Authors:** Václav Havel, Andrew C. Kruegel, Benjamin Bechand, Scot McIntosh, Leia Stallings, Alana Hodges, Madalee G. Wulf, Mel Nelson, Amanda Hunkele, Michael Ansonoff, John E. Pintar, Christopher Hwu, Najah Abi-Gerges, Saheem A. Zaidi, Vsevolod Katritch, Mu Yang, Jonathan A. Javitch, Susruta Majumdar, Scott E. Hemby, Dalibor Sames

**Affiliations:** Department of Chemistry, Columbia University, New York, NY, USA; Department of Basic Pharmaceutical Sciences, Fred Wilson School of Pharmacy, High Point University, High Point, NC, USA; Department of Psychiatry, and Department of Molecular Pharmacology and Therapeutics, Columbia University, New York, NY, USA; Division of Molecular Therapeutics, New York State Psychiatric Institute, New York, NY, USA; Center for Clinical Pharmacology, University of Health Sciences & Pharmacy at St Louis and Washington University School of Medicine, St Louis, MO 63110, USA; Department of Neurology and Molecular Pharmacology, Memorial Sloan Kettering Cancer Center, New York, NY 10021, USA; Department of Neuroscience and Cell Biology, Rutgers University, New Jersey, NJ 08854, USA; AnaBios Corporation, 3030 Bunker Hill St., Suite 312, San Diego, CA 92109, USA; Department of Quantitative and Computational Biology, University of Southern California, Los Angeles, CA 90089, USA; Department of Chemistry, Bridge Institute, Michelson Center for Convergent Sciences, University of Southern California, Los Angeles, CA 90089, USA; Institute for Genomic Medicine, Columbia University Irving Medical Center, New York, NY, 10032, USA; Mouse Neurobehavioral Core facility, Columbia University Irving Medical Center, New York, NY, 10032, USA; The Zuckerman Mind Brain Behavior Institute at Columbia University, New York, NY, USA

## Abstract

Substance use and related mental health epidemics are causing increasing suffering and death in diverse communities.^1,2^ Despite extensive efforts focused on developing pharmacotherapies for treating substance use disorders, there is an urgent need for radically different therapeutic approaches.^3,4^ Ibogaine provides an important drug prototype in this direction, as a psychoactive iboga alkaloid suggested to have the ability to interrupt opioid use in drug-dependent humans.^5^ However, ibogaine and its major metabolite noribogaine present considerable safety risk associated with cardiac arrhythmias.^6^ We introduce a new class of iboga alkaloids - “oxa-iboga” - defined as benzofuran-containing iboga analogs and created via structural editing of the iboga skeleton. The oxa-iboga compounds act as potent kappa opioid receptor agonists *in vitro* and *in vivo*, but exhibit atypical behavioral features compared to standard kappa psychedelics. We show that oxa-noribogaine has greater therapeutic efficacy in rat models of opioid use, and no cardiac pro-arrhythmic potential, in contrast to noribogaine. Oxa-noribogaine induces long-lasting suppression of morphine and fentanyl intake after a single dose, persistent reduction of morphine intake and reinforcing efficacy after a short treatment regimen, and suppression of morphine and fentanyl drug seeking in relapse models. Oxa-noribogaine also induces a lasting elevation of neurotrophin proteins in the ventral tegmental area and medial prefrontal cortex, consistent with targeted neuroplasticity induction and alteration of addiction-like states. As such, oxa-iboga compounds represent candidates for a novel type of pharmacotherapy for treatment of opioid use disorder.
