## Supplementary_Statistical_Table for "Novel Class of Psychedelic Iboga Alkaloids Disrupts Opioid Use"

### Sheet: Sheet1
	Figure	N	Replicates	Statistical Tests	Comparisons	Factors	Summary	P-value	Post hoc	Summary	P-value
Tail-flick Test	Fig. 2b,c
		Oxa-noriboga WT N=10	Experiment was completed using a seperate cohorts of male mice. Individual data points are provided for each measure.	Comparison of Fits Extra-sum-of-squares F test	Drug effect in: WT vs KO
		Oxa-noriboga KOR KO N=8			Oxa-noriboga WT vs KOR KO	F (DFn, DFd) 93.77 (2, 86)	****	<0.0001
		Oxa-noriboga MOR KO N=6			Oxa-noriboga WT vs MOR KO	F (DFn, DFd) 18.78 (2, 76)	****	<0.0001
MALE
		Epi-Oxa-noriboga WT N=5		Comparison of Fits Extra-sum-of-squares F test	Drug effect in: WT vs KO
		Epi-Oxa-noriboga KOR KO N=5			Epi-Oxa-noriboga WT vs KOR KO	F (DFn, DFd) 136.1 (2, 46)	****	<0.0001
		Epi-Oxa-noriboga MOR KO N=7			Epi-Oxa-noriboga WT vs MOR KO	F (DFn, DFd) 2.412 (2, 53)	n.s.	0.0994
FEMALE	Fig. 2e	Oxa-noriboga WT N=5	Experiment was completed using a seperate cohorts of female mice. Individual data points are provided for each measure.
		Epi-Oxa WT N=5
				Comparison of Fits Extra-sum-of-squares F test	Drug effect in: WT vs KO
		Oxa-noriboga KOR KO N=4			Oxa-noriboga WT vs KOR KO	F (DFn, DFd) 31.85 (1, 41)	****	<0.0001
Open Field Test	Fig. 2g, Ext. Data. Fig. 5b,c		Experiment was completed using a seperate cohorts of male mice. Individual data points are provided for each measure.	Two-way ANOVA with Šidák multiple comparisons test
		Vehicle: N=7			Oxa-noribogaine doses versus vehicle	Dose: F (3, 25) = 26.47	****	<0.0001	Šídák's multiple comparisons test
		Oxa-noriboga (3 mg/kg): N=7							Time Bin 1
		Oxa-noriboga (5.4 mg/kg): N=8							Vehicle vs. Oxa-noriboga 3 mg/kg	ns	0.8345
		Oxa-noriboga (10 mg/kg): N=7							Vehicle vs. Oxa-noriboga 5.4 mg/kg	ns	0.5811
MALE									Vehicle vs. Oxa-noriboga 10 mg/kg	****	<0.0001
									Time Bin 2
									Vehicle vs. Oxa-noriboga 3 mg/kg	ns	0.9995
									Vehicle vs. Oxa-noriboga 5.4 mg/kg	ns	0.0697
									Vehicle vs. Oxa-noriboga 10 mg/kg	****	<0.0001
									Time Bin 3
									Vehicle vs. Oxa-noriboga 3 mg/kg	ns	0.7193
									Vehicle vs. Oxa-noriboga 5.4 mg/kg	ns	0.62
									Vehicle vs. Oxa-noriboga 10 mg/kg	**	0.0037
									Time Bin 4
									Vehicle vs. Oxa-noriboga 3 mg/kg	ns	0.9967
									Vehicle vs. Oxa-noriboga 5.4 mg/kg	ns	0.8747
									Vehicle vs. Oxa-noriboga 10 mg/kg	**	0.0036
									Time Bin 5
									Vehicle vs. Oxa-noriboga 3 mg/kg	ns	0.9992
									Vehicle vs. Oxa-noriboga 5.4 mg/kg	ns	0.4101
									Vehicle vs. Oxa-noriboga 10 mg/kg	**	0.0022
									Time Bin 6
									Vehicle vs. Oxa-noriboga 3 mg/kg	ns	0.9974
									Vehicle vs. Oxa-noriboga 5.4 mg/kg	ns	0.6134
									Vehicle vs. Oxa-noriboga 10 mg/kg	ns	0.4145
		Vehicle: N=7	Experiment was completed using a seperate cohorts of male mice. Individual data points are provided for each measure.	Two-way ANOVA with Šidák multiple comparisons test	Epi-Oxa doses versus vehicle	Dose: F (2, 20) = 43.69	****	<0.0001	Šídák's multiple comparisons test
		Epi-Oxa (1.9 mg/kg): N=8							Time Bin 1
		Epi-Oxa (5.2 mg/kg): N=8							Vehicle vs. Epi-oxa 1.9 mg/kg	ns	0.5657
									Vehicle vs. Epi-oxa 5.2 mg/kg	****	<0.0001
									Time Bin 2
									Vehicle vs. Epi-oxa 1.9 mg/kg	***	0.0004
									Vehicle vs. Epi-oxa 5.2 mg/kg	****	<0.0001
									Time Bin 3
									Vehicle vs. Epi-oxa 1.9 mg/kg	**	0.0065
									Vehicle vs. Epi-oxa 5.2 mg/kg	**	0.0014
									Time Bin 4
									Vehicle vs. Epi-oxa 1.9 mg/kg	ns	0.1492
									Vehicle vs. Epi-oxa 5.2 mg/kg	****	<0.0001
									Time Bin 5
									Vehicle vs. Epi-oxa 1.9 mg/kg	ns	0.5552
									Vehicle vs. Epi-oxa 5.2 mg/kg	***	0.0002
									Time Bin 6
									Vehicle vs. Epi-oxa 1.9 mg/kg	ns	0.8398
									Vehicle vs. Epi-oxa 5.2 mg/kg	*	0.0134
FEMALE	Fig. 2g, Ext. Data. Fig. 5d	Vehicle: N=7	Experiment was completed using a seperate cohorts of female mice. Individual data points are provided for each measure.	Two-way ANOVA with Šidák multiple comparisons test	Oxa-noribogaine doses versus vehicle	Dose: F (3, 21) = 22.93	****	<0.0001	Šídák's multiple comparisons test
		Oxa-noriboga (5.4 mg/kg): N=5							Time Bin 1
		Oxa-noriboga (10.2 mg/kg): N=9							Vehicle vs. Oxa-noriboga 5.4 mg/kg	ns	0.8613
		Oxa-noriboga (20.1 mg/kg): N=4							Vehicle vs. Oxa-noriboga 10.2 mg/kg	**	0.002
									Vehicle vs. Oxa-noriboga 20.1 mg/kg	***	0.0004
									Time Bin 2
									Vehicle vs. Oxa-noriboga 5.4 mg/kg	ns	0.0844
									Vehicle vs. Oxa-noriboga 10.2 mg/kg	****	<0.0001
									Vehicle vs. Oxa-noriboga 20.1 mg/kg	****	<0.0001
									Time Bin 3
									Vehicle vs. Oxa-noriboga 5.4 mg/kg	ns	0.979
									Vehicle vs. Oxa-noriboga 10.2 mg/kg	*	0.0114
									Vehicle vs. Oxa-noriboga 20.1 mg/kg	**	0.0023
									Time Bin 4
									Vehicle vs. Oxa-noriboga 5.4 mg/kg	ns	0.9768
									Vehicle vs. Oxa-noriboga 10.2 mg/kg	**	0.001
									Vehicle vs. Oxa-noriboga 20.1 mg/kg	***	0.0009
									Time Bin 5
									Vehicle vs. Oxa-noriboga 5.4 mg/kg	ns	>0.9999
									Vehicle vs. Oxa-noriboga 10.2 mg/kg	ns	0.2441
									Vehicle vs. Oxa-noriboga 20.1 mg/kg	**	0.0027
									Time Bin 6
									Vehicle vs. Oxa-noriboga 5.4 mg/kg	ns	0.9733
									Vehicle vs. Oxa-noriboga 10.2 mg/kg	ns	0.2422
									Vehicle vs. Oxa-noriboga 20.1 mg/kg	*	0.0463
Open Field Test - Total Locomotion	Fig. 2h	Vehicle: N=7		Unpaired t-test, two-tailed	Vehicle vs Oxa-noriboga	t=0.6420, df=13	n.s.	0.532
		Oxa-noriboga: N=8			Vehicle vs Epi-Oxa-noriboga	t=16.27, df=13	****	<0.0001
		Epi-Oxa-noriboga: N=8			Vehicle vs Epi-Oxa-noriboga + ATI	t=1.054, df=14	n.s.	0.3096
MALE		Epi-Oxa-noriboga + ATI: N=9			Vehicle vs Aticaprant (ATI)	t=1.541, df=13	n.s.	0.1474
		Aticaprant (ATI): N=8			Epi-Oxa-noriboga vs Epi-Oxa-noriboga + ATI	t=13.72, df=15	****	<0.0001
FEMALE	Fig. 2h	Vehicle: N=7		Unpaired t-test, two-tailed	Vehicle vs Oxa-noriboga	t=0.3307, df=7.095	n.s.	0.7504
		Oxa-noriboga: N=8
Tail-flick Test Antagonist Pre-treatment	Ext. Data. Fig. 5a	Oxa-noriboga (10 mg/kg): N=7		Unpaired t-test, two-tailed	Oxa-noriboga 10 mg/kg vs saline	t=4.766, df=18	***	0.0002
		Oxa-noriboga + Naloxone(10 mg/kg): N=10			Oxa-noriboga vs Oxa-noriboga + pre-treatment
		Oxa-noriboga + Naloxone (1 mg/kg): N=10		One-way ANOVA with Šidák multiple comparisons test	Oxa-noriboga + Naloxone	F (2, 27) = 16.69	****	<0.0001	Oxa-noriboga + Naloxone(10 mg/kg)	****	<0.0001
MALE		Oxa-noriboga + Cyprodime: N=10							Oxa-noriboga + Naloxone (1 mg/kg)	**	0.0022
		Oxa-noriboga + Aticaprant: N=10		Unpaired t-test, two-tailed	Oxa-noriboga + Cyprodime	t=2.143, df=18	*	0.046
		Oxa-noriboga + Naltrindole: N=10			Oxa-noriboga + Aticaprant	t=1.537, df=18	n.s.	0.1418
		Epi-oxa (5.8 mg/kg)			Oxa-noriboga + Naltrindole	t=0.09029, df=18	n.s.	0.9291
		Epi-oxa + Naloxone(10 mg/kg): N=10			Epi-oxa 5.8 mg/kg vs saline	t=6.990, df=15.42	****	<0.0001
		Epi-oxa + Aticaprant: N=10			Epi-oxa + Naloxone (10 mg/kg)	t=5.722, df=12.49	****	<0.0001
		Saline: N=10			Epi-oxa + Aticaprant	t=7.794, df=17.31	****	<0.0001
		Tween80: N=10			Saline vs Tween80	t=0.3467, df=18	n.s.	0.7328
Forced Swim Test	Fig. 2i
		Vehicle: N=9	Experiment was completed using a seperate cohorts of male mice. Individual data points are provided for each measure.
		Oxa-noribogaine (5.4 mg/kg): N=10		One-way ANOVA with Šidák multiple comparisons test	Vehicle vs. Oxa-noribogaine	F (2, 26) = 0.3807	n.s.	0.6871	Vehicle vs. Oxa-noriboga 5.4 mg/kg	n.s.	0.6097
MALE		Oxa-noribogaine (10 mg/kg): N=10							Vehicle vs. Oxa-noriboga 10 mg/kg	n.s.	0.9529
		Imipramine: N=10		Unpaired t-test, two-tailed	Vehicle vs. Epi-Oxa-noribogaine	t=3.438, df=17	**	0.0031
Place conditioning	Fig. 2j
		Vehicle: N=10	Experiment was completed using a seperate cohorts of male mice. Individual data points are provided for each measure.	Paired t-test, two-tailed	Vehicle	t=0.7528, df=4	n.s.	0.4935
		Cocaine: N=10		Paired t-test, two-tailed	Cocaine	t=4.051, df=9	**	0.0029
		Morphine: N=9		Paired t-test, two-tailed	Morphine	t=4.772, df=9	**	0.001
MALE
		Oxa-noribogaine, 10 mg/kg: N=10		Two-way ANOVA with Šidák multiple comparisons test	Oxa-noribogaine 10 mg/kg and Oxa-noribogaine 40 mg/kg	Pre-test/Test: F (1, 34) = 0.5760	n.s.	0.4531
		Oxa-noribogaine, 40 mg/kg: N=10				Dose: F (1, 34) = 0.7146	n.s.	0.4038
						Pre-test/Test x Dose: F (1, 34) = 2.509	n.s.	0.1224
		Epi-oxa-noribogaine, 10 mg/kg: N=10		Two-way ANOVA with Šidák multiple comparisons test	Epi-oxa-noribogaine 10 mg/kg and Epi-oxa-noribogaine 40 mg/kg	Pre-test/Test: F (1, 32) = 3.047	n.s.	0.122
		Epi-oxa-noribogaine, 40 mg/kg: N=8				Dose: F (1, 32) = 2.145	n.s.	0.1528
						Pre-test/Test x Dose: F (1, 32) = 2.524	n.s.	0.0905
FEMALE	Fig. 2j	Vehicle: N=10	Experiment was completed using a seperate cohorts of female mice. Individual data points are provided for each measure.	Paired t-test, two-tailed	Vehicle	t=0.3718, df=9	n.s.	0.7186
		Cocaine: N=10		Paired t-test, two-tailed	Cocaine	t=4.610, df=9	**	0.0013
		Morphine: N=9		Paired t-test, two-tailed	Morphine	t=3.074, df=8	*	0.0153
		Oxa-noribogaine, 10 mg/kg: N=10		Two-way ANOVA with Šidák multiple comparisons test	Oxa-noribogaine 10 mg/kg and Oxa-noribogaine 40 mg/kg	Pre-test/Test: F (1, 36) = 0.2809	n.s.	0.5994
		Oxa-noribogaine, 40 mg/kg: N=10				Dose: F (1, 36) = 0.5240	n.s.	0.4738
						Pre-test/Test x Dose: F (1, 36) = 0.2809	n.s.	0.4789
		Epi-oxa-noribogaine, 10 mg/kg; N=10		Two-way ANOVA with Šidák multiple comparisons test	Oxa-noribogaine 10 mg/kg and Oxa-noribogaine 40 mg/kg	Pre-test/Test: F (1, 36) = 5.575	*	0.0238
		Epi-oxa-noribogaine, 40 mg/kg; N=10				Dose: F (1, 36) = 0.009894	n.s.	0.7549
						Pre-test/Test x Dose: F (1, 36) =0.1099	n.s.	0.7422
									Šídák's multiple comparisons test
									ACK682 10 MG/KG:Pre-Cond vs. ACK682 10 MG/KG:Post-Cond	ns	0.6484
									ACK682 10 MG/KG:Pre-Cond vs. AKC682 40 MG/KG:Pre-Cond	ns	>0.9999
									ACK682 10 MG/KG:Pre-Cond vs. AKC682 40 MG/KG:Post-Cond	ns	0.3385
									ACK682 10 MG/KG:Post-Cond vs. AKC682 40 MG/KG:Pre-Cond	ns	0.6398
									ACK682 10 MG/KG:Post-Cond vs. AKC682 40 MG/KG:Post-Cond	ns	0.9982
									AKC682 40 MG/KG:Pre-Cond vs. AKC682 40 MG/KG:Post-Cond	ns	0.3315
Morphine-IVSA_Noribo/Oxa-noriboga	Fig. 4b
		Oxa-noribogaine 40 mg/kg: N=8	Experiment was completed using two cohorts of animals.	Unpaired t-test, two-tailed	Baseline, Oxa-noribogaine vs Noribogaine	t=0.000, df=14		>0.9999
		Noribogaine 40 mg/kg; N=8			Vehicle, Oxa-noribogaine vs Noribogaine	t=0.2838, df=14		0.7807
				Two-way Repeated Measures ANOVA	Oxa-noribogaine 40 mg/kg vs. Noribogaine 40 mg/kg, seven sessions	SESSIONS x GROUP: F (6, 84) = 3.409	**	0.0046	OXANOR 40 mg/kg - NORIBO 40 mg/kg
					Šídák's multiple comparisons test	*SESSIONS: F (4.003, 56.04) = 28.50	****	<0.0001	1	ns	0.0567
						GROUP: F (1, 14) = 27.16	***	0.0001	2	**	0.0053
						*Geisser-Greenhouse's epsilon: 0.6671			3	**	0.0021
									4	ns	0.0517
									5	**	0.0018
									6	*	0.0334
									7	ns	0.2519
									OXANOR 40 mg/kg
									1 vs. 2	ns	0.3505
									1 vs. 3	ns	0.2071
									1 vs. 4	ns	0.171
									1 vs. 5	ns	0.3537
									1 vs. 6	*	0.0351
									1 vs. 7	*	0.0136
									2 vs. 3	ns	0.3729
									2 vs. 4	ns	0.2471
									2 vs. 5	ns	0.5193
									2 vs. 6	*	0.0483
									2 vs. 7	*	0.0255
									3 vs. 4	ns	0.3471
									3 vs. 5	ns	0.736
									3 vs. 6	*	0.037
									3 vs. 7	ns	0.0769
									4 vs. 5	ns	>0.9999
									4 vs. 6	ns	0.7221
									4 vs. 7	ns	0.3321
									5 vs. 6	ns	0.3823
									5 vs. 7	ns	0.5711
									6 vs. 7	ns	>0.9999
									NORIBO 40 mg/kg
									1 vs. 2	*	0.0184
									1 vs. 3	**	0.0051
									1 vs. 4	*	0.0154
									1 vs. 5	***	0.001
									1 vs. 6	**	0.0012
									1 vs. 7	**	0.0045
									2 vs. 3	ns	0.9985
									2 vs. 4	ns	0.7378
									2 vs. 5	ns	0.1323
									2 vs. 6	ns	0.1388
									2 vs. 7	ns	0.3293
									3 vs. 4	ns	0.9869
									3 vs. 5	ns	0.3515
									3 vs. 6	ns	0.249
									3 vs. 7	ns	0.7173
									4 vs. 5	ns	0.9969
									4 vs. 6	ns	0.9229
									4 vs. 7	ns	>0.9999
									5 vs. 6	ns	0.9987
									5 vs. 7	ns	>0.9999
									6 vs. 7	ns	0.9869
		Oxa-noribogaine 10 mg/kg: N=7	Experiment was completed using a two cohorts of animals.	Unpaired t-test, two-tailed	Baseline, Oxa-noribogaine 40 mg/kg vs Oxa-noribogaine 10 mg/kg	t=1.110, df=13		0.2871
		Oxa-noribogaine 40 mg/kg: N=8			Vehicle, Oxa-noribogaine 40 mg/kg vs Oxa-noribogaine 10 mg/kg	t=0.7082, df=13		0.4914
				Mixed Effects Analysis Model	Oxa-noribogaine 40 mg/kg vs. Oxa-noribogaine 10 mg/kg, four sessions	SESSIONS x GROUP: F (3, 38) = 1.772	****	<0.0001	OXANOR 40 mg/kg - OXANOR 10 mg/kg
					Šídák's multiple comparisons test	*SESSIONS: F (2.702, 34.22) = 37.79	****	<0.0001	1	ns	0.3322
						GROUP: F (1, 13) = 6.084	****	<0.0001	2	**	0.0011
						*Geisser-Greenhouse's epsilon: 0.9006			3	**	0.0029
									4	**	0.0018
									OXANOR 40 mg/kg
									1 vs. 2	ns	0.116
									1 vs. 3	ns	0.0641
									1 vs. 4	ns	0.0522
									2 vs. 3	ns	0.1248
									2 vs. 4	ns	0.0779
									3 vs. 4	ns	0.1147
									OXANOR 10 mg/kg
									1 vs. 2	**	0.0084
									1 vs. 3	*	0.0109
									1 vs. 4	*	0.0163
									2 vs. 3	ns	>0.9999
									2 vs. 4	ns	0.9517
									3 vs. 4	ns	0.9755
	Ext. Data. Fig. 8a	Oxa-noribogaine 40 mg/kg: N=6	Experiment was completed using two cohorts of animals.	Unpaired t-test, two-tailed	Baseline, Oxa-noribogaine vs Noribogaine	t=0.3942, df=12	n.s.	0.7003
		Noribogaine 40 mg/kg; N=8			Vehicle, Oxa-noribogaine vs Noribogaine	t=0.7508, df=12	n.s.	0.4673
				Mixed Effects Analysis Model	Vehicle vs. Oxa-noribogaine 40 mg/kg or Noribogaine 40 mg/kg, fifteen sessions	SESSIONS x Drug: F (15, 171) = 3.067	***	0.0002	OXANOR 40 mg/kg -Vehicle
					Tukey's multiple comparisons test	*SESSIONS: F (5.028, 57.32) = 16.74	****	<0.0001	Vehicle vs. 1	**	0.0086
						Drug: F (1, 12) = 12.77	**	0.0038	Vehicle vs. 2	*	0.0121
						*Geisser-Greenhouse's epsilon: 0.3352			Vehicle vs. 3	*	0.0136
									Vehicle vs. 4	*	0.0122
									Vehicle vs. 5	*	0.0116
									Vehicle vs. 6	ns	0.2623
									Vehicle vs. 7	*	0.0208
									Vehicle vs. 8	ns	0.9986
									Vehicle vs. 9	ns	0.9639
									Vehicle vs. 10	ns	0.3761
									Vehicle vs. 11	*	0.0328
									Vehicle vs. 12	ns	0.6932
									Vehicle vs. 13	ns	0.5709
									Vehicle vs. 14	ns	0.5375
									Vehicle vs. 15	ns	>0.9999
									NORIBO 40 mg/kg -Vehicle
									Vehicle vs. 1	***	0.0008
									Vehicle vs. 2	ns	0.0781
									Vehicle vs. 3	ns	0.1032
									Vehicle vs. 4	ns	0.6882
									Vehicle vs. 5	ns	>0.9999
									Vehicle vs. 6	ns	>0.9999
									Vehicle vs. 7	ns	0.9898
									Vehicle vs. 8	ns	0.9991
									Vehicle vs. 9	ns	0.8882
									Vehicle vs. 10	ns	0.9972
									Vehicle vs. 11	ns	0.8606
									Vehicle vs. 12	ns	>0.9999
									Vehicle vs. 13	ns	>0.9999
									Vehicle vs. 14	ns	>0.9999
									Vehicle vs. 15	ns	>0.9999
				Mixed Effects Analysis Model	Oxa-noribogaine 40 mg/kg vs. Noribogaine 40 mg/kg, fifteen sessions				Oxa-noriboga 40 mg/kg - Noribogaine 40 mg/kg
					Tukey's multiple comparisons test				Vehicle	ns	>0.9999
									1	ns	0.125
									2	*	0.0117
									3	**	0.0036
									4	*	0.0438
									5	***	0.0003
									6	**	0.007
									7	ns	0.6183
									8	ns	0.9806
									9	ns	>0.9999
									10	ns	0.3812
									11	ns	0.8998
									12	ns	0.7959
									13	ns	0.3781
									14	ns	0.539
									15	ns	0.9995
Morphine/Fentanyl-IVSA	Fig. 4c	Morphine: N=10	Experiment was completed using a two cohorts of animals.	2-way ANOVA with Šídák's multiple comparisons test	Morphine vs Fentanyl	Time x Group: F (6, 90) = 5.328	****	P<0.0001	WITHIN GROUP
		Fentanyl: N=9				Time: F (3.988, 59.83) = 46.34	****	P<0.0001	Morphine
						Group: F (1, 15) = 6.398	*	P=0.0231	BSL vs. VEH	ns	0.9994
									BSL vs. 1	****	<0.0001
									BSL vs. 2	****	<0.0001
									BSL vs. 3	***	0.0002
									BSL vs. 4	***	0.0006
									BSL vs. 5	**	0.001
									Fentanyl
									BSL vs. VEH	ns	0.9917
									BSL vs. 1	**	0.0028
									BSL vs. 2	*	0.042
									BSL vs. 3	*	0.0473
									BSL vs. 4	*	0.0169
									BSL vs. 5	ns	0.1263
									BETWEEN GROUP
									Morphine - Fentanyl
									BSL	ns	0.9988
									VEH	ns	0.9945
									1	ns	0.683
									2	*	0.033
									3	**	0.0026
									4	ns	0.9366
									5	ns	0.237
Food_Maintained_Responding	Fig. 4d	Oxa-noribogaine 10 mg/kg: N=7	Experiment was completed using a single cohort of animals. Dose effect determinations were made in the same animals	Paired t-test, two-tailed	Baseline vs. Vehicle	t=2.121, df=6	ns	0.0781
		Oxa-noribogaine 40 mg/kg: N=7
				Two way ANOVA with Šidák multiple comparisons test	Effects of 10 vs 40 mg/kg Oxa-noribogaine on food-maintained responding, four sessions	SESSIONS x DOSES: F (3, 36) = 11.98	****	<0.0001	Oxa-noribogaine 10 mg/kg - Oxa-noribogaine 40 mg/kg
					Šídák's multiple comparisons test	*SESSIONS: F (2.035, 24.42) = 30.65	****	<0.0001	1	**	0.0013
						DOSES: F (1, 12) = 22.25	***	0.0005	2	ns	0.2686
						*Geisser-Greenhouse's epsilon: 0.6782			3	ns	0.4844
									4	ns	0.6116
				One way Repeated Measures ANOVA	Oxanoribogaine 10 mg/kg; vehicle and sessions 1-4	Sessions; F (1.025, 6.147) = 3.960	ns	0.0922	Oxa-noribogaine 10 mg/kg
					Dunnett's test				Vehicle vs. 1	ns	0.2397
									Vehicle vs. 2	ns	0.7235
									Vehicle vs. 3	ns	0.2853
									Vehicle vs. 4	ns	0.7235
				One way Repeated Measures ANOVA	Oxanoribogaine 40 mg/kg; vehicle and sessions 1-4	Sessions; F (1.939, 11.64) = 30.64	****	<0.0001	Oxa-noribogaine 40 mg/kg
					Dunnett's test				Vehicle vs. 1	****	<0.0001
									Vehicle vs. 2	ns	0.1876
									Vehicle vs. 3	ns	0.2269
									Vehicle vs. 4	ns	0.354
Food_Maintained_Responding Repeated_Oxa-nor_Dosing	Ext. Data. Fig. 8g	Vehicle: N=6		Unpaired t-test, two-tailed	Baseline, Oxa-ibogaine vs Conrtol	t=0.4649, df=12		0.6504
		Oxa-noriboga: N=8		Reapeated measures two-way ANOVA with Šidák multiple comparisons test	Vehicle Injections Oxa-noriboga vs Control
					Time x Group	F (3, 36) = 1.303	n.s.	0.2886
					Time	F (1.016, 12.19) = 1.112	n.s.	0.3133
					Group	F (1, 12) = 1.090	n.s.	0.3171
				Reapeated measures Mixed Effects analysis with Šidák multiple comparisons test	Dosing; Oxa-noriboga vs Control				Oxa-noribogaine vs Control
					Time	F (4.011, 45.90) = 10.85	****	<0.0001	40 mg/kg-1	****	<0.0001
					Group	F (1, 12) = 27.13	***	0.0002	2	ns	0.5097
					Time x Group	F (18, 206) = 10.91	****	<0.0001	3	ns	0.1946
									4	ns	0.9926
									5	ns	0.9994
									10 mg/kg - 6	**	0.0028
									7	ns	0.9992
									10 mg/kg - 8	ns	0.2739
									9	ns	0.9997
									10 mg/kg - 10	ns	0.8964
									11	ns	0.9866
									10 mg/kg - 12	ns	0.1014
									13	ns	>0.9999
									rbsl1	ns	0.948
									rbsl2	ns	0.9775
									rbsl3	ns	0.8308
									rbsl4	ns	0.9855
									rbsl5	ns	0.9998
									rbsl6	ns	0.8585
				Reapeated measures two-way ANOVA with Šidák multiple comparisons test	40 mg/kg; Oxa-noriboga vs Control
					Time x group	F (4, 48) = 23.23	****	<0.0001	40 mg/kg-1	****	<0.0001
					Time	F (1.781, 21.37) = 23.06	****	<0.0001	2	ns	0.171
					Group	F (1, 12) = 30.73	***	0.0001	3	ns	0.0554
									4	ns	0.7254
									5	ns	0.8565
				Reapeated measures two-way ANOVA with Šidák multiple comparisons test	1st 10 mg/kg; Oxa-noriboga vs Control
					Time x Group	F (1, 12) = 25.40	***	0.0003	10 mg/kg - 6	****	<0.0001
					Time	F (1, 12) = 25.40	***	0.0003	7	ns	0.5779
					Group	F (1, 12) = 17.22	**	0.0013
				Reapeated measures two-way ANOVA with Šidák multiple comparisons test	2nd 10 mg/kg; Oxa-noriboga vs Control
					Time x group	F (1, 12) = 7.367	*	0.0188	10 mg/kg - 8	**	0.0019
					Time	F (1, 12) = 7.702	*	0.0168	9	ns	0.9857
					Group	F (1, 12) = 6.838	*	0.0226
				Reapeated measures two-way ANOVA with Šidák multiple comparisons test	3rd 10 mg/kg; Oxa-noriboga vs Control
					Time x group	F (1, 11) = 3.496	n.s.	0.0883	10 mg/kg - 10	*	0.0495
					Time	F (1, 11) = 2.340	n.s.	0.1543	11	ns	0.9648
					Group	F (1, 11) = 2.340	n.s.	0.1543
				Reapeated measures two-way ANOVA with Šidák multiple comparisons test	4th 10 mg/kg; Oxa-noriboga vs Control
					Time x group	F (1, 11) = 9.458	*	0.0106	10 mg/kg - 12	****	<0.0001
					Time	F (1, 11) = 8.675	*	0.0133	13	ns	0.9506
					Group	F (1, 11) = 22.27	***	0.0006
				Reapeated measures two-way ANOVA with Šidák multiple comparisons test	Rebaseline
					Time x group	F (5, 55) = 1.361	ns	0.2534	rbsl1	ns	0.6068
					Time	F (2.303, 25.34) = 1.361	ns	0.2763	rbsl2	ns	0.6983
					Group	F (1, 11) = 3.653	ns	0.0824	rbsl3	ns	0.4294
									rbsl4	ns	0.7371
									rbsl5	ns	0.9286
									rbsl6	ns	0.4607
Morphine-IVSA_Repeated_Oxa_Dosing	Fig. 4e Ext. Data. Fig. 8e,d	Oxa-noribogaine: N=5	Experiment was completed using a single cohort of animals. Dose effect determinations were made in the same animals	Mixed effects analysis on repeated measures with Dunnett's test	Number of infusions per session	Sessions : F (2.771, 10.72) = 7.793	**	0.0054
						*Geisser -Greenhouse epsilon: 0.06158			VEH vs. BSL	ns	0.9997
									VEH vs. 40 - A	**	0.0048
									VEH vs. 2	ns	0.1788
									VEH vs. 3	**	0.0082
									VEH vs. 4	ns	0.2194
									VEH vs. 5	ns	0.6855
									VEH vs. 40-B	***	0.001
									VEH vs. 7	***	0.0007
									VEH vs. 8	ns	0.1093
									VEH vs. 9	*	0.0468
									VEH vs. 10	ns	0.0852
									VEH vs. 10-A	**	0.0018
									VEH vs. 12	ns	0.0766
									VEH vs. 13	ns	0.0771
									VEH vs. 14	ns	0.0572
									VEH vs. 15	*	0.0195
									VEH vs. 10-B	**	0.0012
									VEH vs. 17	**	0.0075
									VEH vs. 10-C	**	0.0011
									VEH vs. 19	**	0.0014
									VEH vs. 10-D	**	0.0013
									VEH vs. 21	**	0.0011
									VEH vs. 5-A	**	0.0011
									VEH vs. 23	*	0.0112
									VEH vs. 5-B	**	0.0022
									VEH vs. 25	**	0.005
									VEH vs. 5-C	**	0.001
									VEH vs. 27	**	0.0032
									VEH vs. 28	*	0.0204
									VEH vs. 29	**	0.0045
									VEH vs. 30	*	0.0145
									VEH vs. 31	**	0.0088
									VEH vs. 32	**	0.0023
									VEH vs. 33	*	0.0103
									VEH vs. 34	**	0.0028
									VEH vs. 35	**	0.0086
									VEH vs. 36	**	0.0038
									VEH vs. 37	**	0.001
									VEH vs. 38	*	0.0214
									VEH vs. 39	*	0.0435
									VEH vs. 40	*	0.0224
									VEH vs. 41	*	0.0291
									VEH vs. 42	ns	0.0938
									VEH vs. 43	ns	0.3648
									VEH vs. 44	*	0.03
Morphine_DR/Oxa-nor_DR-IVSA	Fig. 4f,g Ext. Data. Fig. 9a	10 ug Morphine: N=8	Experiment was completed using a seperate cohorts of male rats. Each group were adminsitereed vehicle, 3, 10 and 30 mg/kg IP of oxa-noribogaine.	Paired t-test, two-tailed	10 ug/inf morphine, BSL vs VEH	t=0.9009, df=7	n.s.	0.3976
		20 ug Morphine: N=10			20 ug/inf morphine, BSL vs VEH	t=0.5533, df=9	n.s.	0.5935
		40 ug Morphine: N=8			40 ug/inf morphine, BSL vs VEH	t=2.155, df=6	n.s.	0.0746
				Two-way ANOVA with Tukey's multiple comparisons test	10, 20, & 40 ug/inf morphine, BSL, VEH, 3, 10 and 30 mg/kg OxaNor - Acute	Morphine Dose x OxaNor Dose Interaction: F (8, 114) = 2.709	**	0.0091
						Morphine Dose: F (2, 114) = 8.974	***	0.0002
									10
									Baseline vs. Vehicle	ns	0.9966
									Baseline vs. OXANOR 3 mg/kg	ns	0.89
									Baseline vs. OXANOR 10 mg/kg	ns	0.3236
			analysis of infusions on DAY 1 of injections						Baseline vs. OXANOR 30 mg/kg	ns	0.2446
									Vehicle vs. OXANOR 3 mg/kg	ns	0.98
									Vehicle vs. OXANOR 10 mg/kg	ns	0.5347
									Vehicle vs. OXANOR 30 mg/kg	ns	0.4334
									OXANOR 3 mg/kg vs. OXANOR 10 mg/kg	ns	0.8626
									OXANOR 3 mg/kg vs. OXANOR 30 mg/kg	ns	0.7829
									OXANOR 10 mg/kg vs. OXANOR 30 mg/kg	ns	0.9998
									20
									Baseline vs. Vehicle	ns	0.9999
									Baseline vs. OXANOR 3 mg/kg	*	0.0279
									Baseline vs. OXANOR 10 mg/kg	****	<0.0001
									Baseline vs. OXANOR 30 mg/kg	****	<0.0001
									Vehicle vs. OXANOR 3 mg/kg	*	0.0419
									Vehicle vs. OXANOR 10 mg/kg	****	<0.0001
									Vehicle vs. OXANOR 30 mg/kg	****	<0.0001
									OXANOR 3 mg/kg vs. OXANOR 10 mg/kg	*	0.023
									OXANOR 3 mg/kg vs. OXANOR 30 mg/kg	***	0.0002
									OXANOR 10 mg/kg vs. OXANOR 30 mg/kg	ns	0.6212
									40
									Baseline vs. Vehicle	ns	0.9771
									Baseline vs. OXANOR 3 mg/kg	ns	0.8784
									Baseline vs. OXANOR 10 mg/kg	ns	0.1154
									Baseline vs. OXANOR 30 mg/kg	***	0.0004
									Vehicle vs. OXANOR 3 mg/kg	ns	0.5656
									Vehicle vs. OXANOR 10 mg/kg	*	0.0327
									Vehicle vs. OXANOR 30 mg/kg	****	<0.0001
									OXANOR 3 mg/kg vs. OXANOR 10 mg/kg	ns	0.5762
									OXANOR 3 mg/kg vs. OXANOR 30 mg/kg	*	0.011
									OXANOR 10 mg/kg vs. OXANOR 30 mg/kg	ns	0.367
						OxaNor Dose: F (4, 114) = 24.11	****	<0.0001	Baseline
									10 vs. 20	***	0.0005
									10 vs. 40	ns	0.4815
									20 vs. 40	*	0.0219
									Vehicle
									10 vs. 20	***	0.0002
									10 vs. 40	ns	0.1066
									20 vs. 40	ns	0.1596
									OXANOR 3 mg/kg
									10 vs. 20	ns	0.1018
									10 vs. 40	ns	0.4991
									20 vs. 40	ns	0.6564
									OXANOR 10 mg/kg
									10 vs. 20	ns	0.9735
									10 vs. 40	ns	0.8049
									20 vs. 40	ns	0.8982
									OXANOR 30 mg/kg
									10 vs. 20	ns	0.6157
									10 vs. 40	ns	0.5589
									20 vs. 40	ns	0.9883
			analysis of infusions on DAY 5 of injections	Two-way ANOVA with Tukey's multiple comparisons test	10, 20, & 40 ug/inf morphine, VEH, 3, 10 and 30 mg/kg OxaNor - Acute	Morphine Dose x OxaNor Dose Interaction: F (8, 114) = 2.921	**	0.0053
						Morphine Dose: F (2, 114) = 5.903	**	0.0036
									10
									Baseline vs. Vehicle	ns	0.9972
									Baseline vs. OXANOR 3 mg/kg	ns	0.9881
									Baseline vs. OXANOR 10 mg/kg	ns	0.998
									Baseline vs. OXANOR 30 mg/kg	ns	0.9995
									Vehicle vs. OXANOR 3 mg/kg	ns	0.9999
									Vehicle vs. OXANOR 10 mg/kg	ns	0.9672
									Vehicle vs. OXANOR 30 mg/kg	ns	0.9814
									OXANOR 3 mg/kg vs. OXANOR 10 mg/kg	ns	0.9304
									OXANOR 3 mg/kg vs. OXANOR 30 mg/kg	ns	0.9546
									OXANOR 10 mg/kg vs. OXANOR 30 mg/kg	ns	>0.9999
									20
									Baseline vs. Vehicle	ns	>0.9999
									Baseline vs. OXANOR 3 mg/kg	*	0.016
									Baseline vs. OXANOR 10 mg/kg	**	0.0027
									Baseline vs. OXANOR 30 mg/kg	****	<0.0001
									Vehicle vs. OXANOR 3 mg/kg	*	0.0243
									Vehicle vs. OXANOR 10 mg/kg	**	0.0044
									Vehicle vs. OXANOR 30 mg/kg	****	<0.0001
									OXANOR 3 mg/kg vs. OXANOR 10 mg/kg	ns	0.9818
									OXANOR 3 mg/kg vs. OXANOR 30 mg/kg	ns	0.3786
									OXANOR 10 mg/kg vs. OXANOR 30 mg/kg	ns	0.7218
									40
									Baseline vs. Vehicle	ns	0.9808
									Baseline vs. OXANOR 3 mg/kg	ns	0.9998
									Baseline vs. OXANOR 10 mg/kg	ns	0.9733
									Baseline vs. OXANOR 30 mg/kg	ns	0.1787
									Vehicle vs. OXANOR 3 mg/kg	ns	0.9487
									Vehicle vs. OXANOR 10 mg/kg	ns	0.7811
									Vehicle vs. OXANOR 30 mg/kg	ns	0.0593
									OXANOR 3 mg/kg vs. OXANOR 10 mg/kg	ns	0.9928
									OXANOR 3 mg/kg vs. OXANOR 30 mg/kg	ns	0.2524
									OXANOR 10 mg/kg vs. OXANOR 30 mg/kg	ns	0.4922
						OxaNor Dose: F (4, 114) = 5.444	***	0.0005
									Baseline
									10 vs. 20	***	0.0009
									10 vs. 40	ns	0.5142
									20 vs. 40	*	0.0305
									Vehicle
									10 vs. 20	***	0.0004
									10 vs. 40	ns	0.13
									20 vs. 40	ns	0.1878
									OXANOR 3 mg/kg
									10 vs. 20	ns	0.4245
									10 vs. 40	ns	0.3374
									20 vs. 40	ns	0.9697
									OXANOR 10 mg/kg
									10 vs. 20	ns	0.9937
									10 vs. 40	ns	0.9814
									20 vs. 40	ns	0.9512
									OXANOR 30 mg/kg
									10 vs. 20	ns	0.4624
									10 vs. 40	ns	0.378
									20 vs. 40	ns	0.9736
			Instead of a 2way ANOVA, ran seperate ANOVAs for each dose of morphine
				One way ANOVA with Tukey's multiple comparisons test	10 ug/inf MORPHINE V, 3, 10, 30 mg/kg OXANOR	F (3, 28) = 1.693	n.s.	0.1912	VEH vs. 3 mg/kg OxaNor	ns	0.9187
									VEH vs. 10 mg/kg OxaNor	ns	0.3176
			analysis of infusions on day of injections - ACUTE						VEH vs. 30 mg/kg OxaNor	ns	0.2376
									3 mg/kg OxaNor vs. 10 mg/kg OxaNor	ns	0.685
									3 mg/kg OxaNor vs. 30 mg/kg OxaNor	ns	0.5737
									10 mg/kg OxaNor vs. 30 mg/kg OxaNor	ns	0.9978
				One way ANOVA with Tukey's multiple comparisons test	20 ug/inf MORPHINE V, 3, 10, 30 mg/kg OXANOR	F (3, 35) = 21.36	<0.0001		VEH vs. 3 mg/kg OxaNor	*	0.0475
									VEH vs. 10 mg/kg OxaNor	****	<0.0001
									VEH vs. 30 mg/kg OxaNor	****	<0.0001
									3 mg/kg OxaNor vs. 10 mg/kg OxaNor	**	0.0047
									3 mg/kg OxaNor vs. 30 mg/kg OxaNor	***	0.0008
									10 mg/kg OxaNor vs. 30 mg/kg OxaNor	ns	0.9505
				One way ANOVA with Tukey's multiple comparisons test	40 ug/inf MORPHINE V, 3, 10, 30 mg/kg OXANOR	F (3, 27) = 10.61	<0.0001		VEH vs. 3 mg/kg OxaNor	ns	0.3368
									VEH vs. 10 mg/kg OxaNor	*	0.0121
									VEH vs. 30 mg/kg OxaNor	****	<0.0001
									3 mg/kg OxaNor vs. 10 mg/kg OxaNor	ns	0.3462
									3 mg/kg OxaNor vs. 30 mg/kg OxaNor	**	0.0042
									10 mg/kg OxaNor vs. 30 mg/kg OxaNor	ns	0.1849
			TIME COURSE analysis for each dose of OxaNor at 10 ug/inf Morphine	Two way ANOVA with repeated measures	10 ug/inf MORPHINE 3, 10, 30 mg/kg OXANOR
						Time: F (3.895, 81.79) = 5.140	0.0011	**
						OxaNor Dose: F (2, 21) = 0.07753	0.9257	ns
						Time x OxaNor Dose: F (12, 126) = 1.115	0.3541	ns
						Subject: F (21, 126) = 15.98	<0.0001	****
			TIME COURSE analysis for each dose of OxaNor at 20 ug/inf Morphine	Mixed Effects Model RM with multiple comparisons	20 ug/inf MORPHINE 3, 10, 30 mg/kg OXANOR	Time: F (3.011, 71.76) = 4.657	**	0.0049
						DOSE: F (2, 24) = 5.009	*	0.0152
						Time x DOSE: F (12, 143) = 2.540	**	0.0046
									Tukey's multiple comparisons test
									1
									3 MG/KG vs. 10 MG/KG	*	0.0141
									3 MG/KG vs. 30 MG/KG	**	0.0062
									10 MG/KG vs. 30 MG/KG	ns	0.6245
									2
									3 MG/KG vs. 10 MG/KG	ns	0.3622
									3 MG/KG vs. 30 MG/KG	**	0.001
									10 MG/KG vs. 30 MG/KG	ns	0.0943
									3
									3 MG/KG vs. 10 MG/KG	*	0.0294
									3 MG/KG vs. 30 MG/KG	*	0.0189
									10 MG/KG vs. 30 MG/KG	ns	0.8886
									4
									3 MG/KG vs. 10 MG/KG	ns	0.0545
									3 MG/KG vs. 30 MG/KG	*	0.0368
									10 MG/KG vs. 30 MG/KG	ns	0.8933
									5
									3 MG/KG vs. 10 MG/KG	ns	0.9168
									3 MG/KG vs. 30 MG/KG	ns	0.1385
									10 MG/KG vs. 30 MG/KG	ns	0.3885
									6
									3 MG/KG vs. 10 MG/KG	ns	0.9837
									3 MG/KG vs. 30 MG/KG	ns	0.4407
									10 MG/KG vs. 30 MG/KG	ns	0.6073
									7
									3 MG/KG vs. 10 MG/KG	ns	0.9564
									3 MG/KG vs. 30 MG/KG	ns	0.3961
									10 MG/KG vs. 30 MG/KG	ns	0.6031
			TIME COURSE analysis for each dose of OxaNor at 40 ug/inf Morphine	Mixed Effects Model RM with multiple comparisons	40 ug/inf MORPHINE 3, 10, 30 mg/kg OXANOR	Time: F (3.665, 75.13) = 8.562, Geisser-Greenhouse's epsilon: 0.6109	****	<0.0001
						OxaNor Dose: F (2, 21) = 4.133	*	0.0307
						Time x OxaNor Dose: F (12, 123) = 0.8864	ns	0.5626
									1
									3 MG/KG vs. 10 MG/KG	ns	0.1979
									3 MG/KG vs. 30 MG/KG	**	0.0022
									10 MG/KG vs. 30 MG/KG	ns	0.0585
									2
									3 MG/KG vs. 10 MG/KG	ns	0.7873
									3 MG/KG vs. 30 MG/KG	ns	0.1357
									10 MG/KG vs. 30 MG/KG	ns	0.2601
									3
									3 MG/KG vs. 10 MG/KG	ns	0.9884
									3 MG/KG vs. 30 MG/KG	ns	0.525
									10 MG/KG vs. 30 MG/KG	ns	0.4545
									4
									3 MG/KG vs. 10 MG/KG	ns	0.8233
									3 MG/KG vs. 30 MG/KG	ns	0.1058
									10 MG/KG vs. 30 MG/KG	ns	0.1892
									5
									3 MG/KG vs. 10 MG/KG	ns	0.8596
									3 MG/KG vs. 30 MG/KG	ns	0.0643
									10 MG/KG vs. 30 MG/KG	ns	0.0967
									6
									3 MG/KG vs. 10 MG/KG	ns	0.9304
									3 MG/KG vs. 30 MG/KG	ns	0.1086
									10 MG/KG vs. 30 MG/KG	ns	0.1405
									7
									3 MG/KG vs. 10 MG/KG	ns	0.9994
									3 MG/KG vs. 30 MG/KG	ns	0.3571
									10 MG/KG vs. 30 MG/KG	ns	0.3851
GDNF/BDNF Expression Study	Fig. 5	mPFC (BDNF)	Experiment was completed using seperate cohorts of animals. BDNF and GDNF levels were determined for each subject.	One-way ANOVA with Tukey's multiple comparisons test	Mature BDNF levels in the mPFC	Main effect: F(4, 38) = 4.325	**	0.0062	CTRL vs. OXA1	*	0.0134
		Control: N=7							CTRL vs. OXA5	ns	0.0873
		Oxa-noribogaine (day 1; OXA1): N=8							CTRL vs. NOR1	*	0.0247
		Oxa-noribogaine (day 5; OXA5): N=8							CTRL vs. NOR5	**	0.0067
		Noribogaine (day 1; OXA1): N=8							OXA1 vs. OXA5	ns	0.9239
		Noribogaine (day 5; NOR5): N=8							OXA1 vs. NOR1	ns	0.9991
									OXA1 vs. NOR5	ns	0.9987
									OXA5 vs. NOR1	ns	0.9793
									OXA5 vs. NOR5	ns	0.8104
									NOR1 vs. NOR5	ns	0.9841
		mPFC (GDNF)	Experiment was completed using seperate cohorts of animals. BDNF and GDNF levels were determined for each subject.	One-way ANOVA with Tukey multiple comparisons test	GDNF levels in the mPFC	Main effect: F(4, 37) = 6.397	***	0.0006	CTRL vs. OXA1	ns	>0.9999
		Control: N=7							CTRL vs. OXA5	**	0.0015
		Oxa-noribogaine (day 1; OXA1): N=8							CTRL vs. NOR1	ns	0.4434
		Oxa-noribogaine (day 5; OXA5): N=8							CTRL vs. NOR5	ns	0.4599
		Noribogaine (day 1; OXA1): N=8							OXA1 vs. OXA5	***	0.0009
		Noribogaine (day 5; NOR5): N=7							OXA1 vs. NOR1	ns	0.3913
									OXA1 vs. NOR5	ns	0.4103
									OXA5 vs. NOR1	ns	0.0875
									OXA5 vs. NOR5	ns	0.1116
									NOR1 vs. NOR5	ns	>0.9999
		VTA	Experiment was completed using seperate cohorts of animals.	One-way ANOVA with Tukey multiple comparisons test	GDNF levels in the VTA	Main effect: F(4, 37) = 5.845	**	0.0011	CTRL vs. OXA1	ns	0.9976
		Control: N=7							CTRL vs. OXA5	**	0.0042
		Oxa-noribogaine (day 1; OXA1): N=8							CTRL vs. NOR1	ns	0.9062
		Oxa-noribogaine (day 5; OXA5): N=8							CTRL vs. NOR5	ns	0.9665
		Noribogaine (day 1; OXA1): N=8							OXA1 vs. OXA5	***	0.0012
		Noribogaine (day 5; NOR5): N=7							OXA1 vs. NOR1	ns	0.734
									OXA1 vs. NOR5	ns	0.8599
									OXA5 vs. NOR1	ns	0.0302
									OXA5 vs. NOR5	ns	0.0238
									NOR1 vs. NOR5	ns	0.9996
		NAc	Experiment was completed using seperate cohorts of animals.	One-way ANOVA with Tukey multiple comparisons test	GDNF levels in the VTA	Main effect: F(4, 35) = 2.057	ns	0.1107	CTRL vs. OXA1	ns	0.4934
		Control: N=7							CTRL vs. OXA5	ns	0.9884
		Oxa-noribogaine (day 1; OXA1): N=7							CTRL vs. NOR1	ns	>0.9999
		Oxa-noribogaine (day 5; OXA5): N=8							CTRL vs. NOR5	ns	0.8031
		Noribogaine (day 1; OXA1): N=7							OXA1 vs. OXA5	ns	0.2213
		Noribogaine (day 5; NOR5): N=7							OXA1 vs. NOR1	ns	0.4473
									OXA1 vs. NOR5	ns	0.0722
									OXA5 vs. NOR1	ns	0.9942
									OXA5 vs. NOR5	ns	0.9639
									NOR1 vs. NOR5	ns	0.8411
GDNF Aticaprant Study	PFC Fig. 5d
		CONTROL: N=7	Experiment was completed using two cohorts of male rats. Individual data points are provided for each measure.	One-way ANOVA with Tukey's multiple comparisons test		F (4, 34) = 8.178	P<0.0001	****
		VEH+VEH: N=8
		ATIC+VEH: N=8
		OXA5: N=8
		ATIC+OXA5: N=8
									CONTROL vs. VEH+VEH	ns	0.3199
									CONTROL vs. ATIC+VEH	ns	0.2442
									CONTROL vs. OXA5	****	<0.0001
									CONTROL vs. ATIC+OXA5	ns	0.5795
									VEH+VEH vs. ATIC+VEH	ns	0.9998
									VEH+VEH vs. OXA5	**	0.0078
									VEH+VEH vs. ATIC+OXA5	ns	0.99
									ATIC+VEH vs. OXA5	*	0.0123
									ATIC+VEH vs. ATIC+OXA5	ns	0.9681
									OXA5 vs. ATIC+OXA5	**	0.0022
	VTA Fig. 5e	CONTROL: N=7	Experiment was completed using two cohorts of male rats. Individual data points are provided for each measure.	One-way ANOVA with Tukey's multiple comparisons test		F (4, 34) = 9.688	P<0.0001	****
		VEH+VEH: N=8
		ATIC+VEH: N=8
		OXA5: N=8
		ATIC+OXA5: N=8
									CONTROL vs. VEH+VEH	ns	>0.9999
									CONTROL vs. ATIC+VEH	ns	0.9627
									CONTROL vs. OXA5	***	0.001
									CONTROL vs. ATIC+OXA5	ns	0.9756
									VEH+VEH vs. ATIC+VEH	ns	0.982
									VEH+VEH vs. OXA5	***	0.0004
									VEH+VEH vs. ATIC+OXA5	ns	0.9897
									ATIC+VEH vs. OXA5	****	<0.0001
									ATIC+VEH vs. ATIC+OXA5	ns	>0.9999
									OXA5 vs. ATIC+OXA5	***	0.0001
PROGRESSIVE RATIO STUDY	Fig. 4h,I Ext. Data. Fig. 9a		Experiment was completed using one cohort of male rats. Individual data points are provided for each measure.
				INFUSIONS
		N=8		One Way ANOVA	ACUTE: BSL, VEH, 3, 10, 30 mg/kg oxa-noribogaine INFUSIONS	F (4, 31) = 13.69	****	P<0.0001
				Tukey's post hoc analysis					BSL vs. VEH	ns	>0.9999
									BSL vs. 3	ns	0.9501
									BSL vs. 10	***	0.0001
									BSL vs. 30	***	0.0004
									VEH vs. 3	ns	0.9242
									VEH vs. 10	****	<0.0001
									VEH vs. 30	***	0.0003
									3 vs. 10	**	0.001
									3 vs. 30	**	0.0038
									10 vs. 30	ns	0.9682
				Test for linear trend		F (1, 31) = 42.68		P<0.0001
				Mixed Effects Model with RM	TIME COURSE: 3, 10, 30 mg/kg oxa-noribogaine time course INFUSIONS	Time: F (3.481, 69.62) = 5.098	**	0.0019
						DOSE: F (2, 21) = 2.082	ns	0.1497
						Time x DOSE: F (12, 120) = 2.249	*	0.0133
				Tukey's post hoc analysis					Simple effects each session (1-7)
									1
									3 MG/KG vs. 10 MG/KG	*	0.0276
									3 MG/KG vs. 30 MG/KG	*	0.0185
									10 MG/KG vs. 30 MG/KG	ns	0.9105
									2
									3 MG/KG vs. 10 MG/KG	ns	0.8933
									3 MG/KG vs. 30 MG/KG	ns	0.1791
									10 MG/KG vs. 30 MG/KG	ns	0.3928
									3
									3 MG/KG vs. 10 MG/KG	ns	0.9513
									3 MG/KG vs. 30 MG/KG	ns	0.3424
									10 MG/KG vs. 30 MG/KG	ns	0.5403
									4
									3 MG/KG vs. 10 MG/KG	ns	0.8149
									3 MG/KG vs. 30 MG/KG	ns	0.1519
									10 MG/KG vs. 30 MG/KG	ns	0.5907
									5
									3 MG/KG vs. 10 MG/KG	ns	0.5243
									3 MG/KG vs. 30 MG/KG	ns	0.0862
									10 MG/KG vs. 30 MG/KG	ns	0.5066
									6
									3 MG/KG vs. 10 MG/KG	ns	0.7506
									3 MG/KG vs. 30 MG/KG	ns	0.4124
									10 MG/KG vs. 30 MG/KG	ns	0.9352
									7
									3 MG/KG vs. 10 MG/KG	ns	>0.9999
									3 MG/KG vs. 30 MG/KG	ns	0.7789
									10 MG/KG vs. 30 MG/KG	ns	0.7742
									Simple effects session comparions at each dose
									3 MG/KG
									1 vs. 2	ns	>0.9999
									1 vs. 3	ns	>0.9999
									1 vs. 4	ns	0.7107
									1 vs. 5	ns	0.8074
									1 vs. 6	ns	>0.9999
									1 vs. 7	ns	0.9391
									2 vs. 3	ns	>0.9999
									2 vs. 4	ns	0.7105
									2 vs. 5	*	0.0448
									2 vs. 6	ns	0.9696
									2 vs. 7	ns	0.9158
									3 vs. 4	ns	0.5262
									3 vs. 5	ns	0.708
									3 vs. 6	ns	0.9996
									3 vs. 7	ns	0.3473
									4 vs. 5	ns	0.9999
									4 vs. 6	ns	0.892
									4 vs. 7	ns	0.2015
									5 vs. 6	ns	0.2107
									5 vs. 7	ns	0.1701
									6 vs. 7	ns	0.488
									10 MG/KG
									1 vs. 2	*	0.0447
									1 vs. 3	ns	0.1196
									1 vs. 4	ns	0.0942
									1 vs. 5	*	0.0349
									1 vs. 6	ns	0.0841
									1 vs. 7	ns	0.157
									2 vs. 3	ns	>0.9999
									2 vs. 4	ns	0.9944
									2 vs. 5	ns	>0.9999
									2 vs. 6	ns	>0.9999
									2 vs. 7	ns	>0.9999
									3 vs. 4	ns	0.9676
									3 vs. 5	ns	>0.9999
									3 vs. 6	ns	>0.9999
									3 vs. 7	ns	0.9581
									4 vs. 5	ns	0.9998
									4 vs. 6	ns	0.9946
									4 vs. 7	ns	0.8926
									5 vs. 6	ns	0.9999
									5 vs. 7	ns	0.9858
									6 vs. 7	ns	>0.9999
									30 MG/KG
									1 vs. 2	ns	0.4214
									1 vs. 3	ns	0.4371
									1 vs. 4	ns	0.2546
									1 vs. 5	ns	0.1856
									1 vs. 6	ns	0.1645
									1 vs. 7	ns	0.145
									2 vs. 3	ns	0.8493
									2 vs. 4	ns	0.5777
									2 vs. 5	ns	0.677
									2 vs. 6	ns	0.4314
									2 vs. 7	ns	0.6134
									3 vs. 4	ns	0.8858
									3 vs. 5	ns	>0.9999
									3 vs. 6	ns	0.7944
									3 vs. 7	ns	0.9972
									4 vs. 5	ns	0.9939
									4 vs. 6	ns	0.9926
									4 vs. 7	ns	0.9999
									5 vs. 6	ns	0.5678
									5 vs. 7	ns	0.9961
									6 vs. 7	ns	0.8031
				CUMMULATIVE RESPONSES AT LAST COMPLETED RATIO
				One Way ANOVA	ACUTE: BSL, VEH, 3, 10, 30 mg/kg oxa-noribogaine RESP LAST RATIO	F (4, 31) = 9.624	****	<0.0001
				Tukey's post hoc analysis					BSL vs. VEH	ns	0.9954
									BSL vs. 3	ns	0.6912
									BSL vs. 10	**	0.0025
									BSL vs. 30	**	0.0015
									VEH vs. 3	ns	0.4674
									VEH vs. 10	***	0.001
									VEH vs. 30	***	0.0006
									3 vs. 10	ns	0.069
									3 vs. 30	ns	0.0531
									10 vs. 30	ns	>0.9999
				Test for linear trend		F (1, 31) = 32.89	****	P<0.0001
				Mixed Effects Model RM with multiple comparisons	TIME COURSE: 3, 10, 30 mg/kg oxa-noribogaine time course INFUSIONS	Time: F (3.522, 70.44) = 3.526	*	0.0144
						DOSE: F (2, 21) = 1.255	ns	0.3056
						Time x DOSE: F (12, 120) = 1.009	ns	0.4451
						Geisser-Greenhouse's epsilon: 0.587
				Tukey's post hoc analysis					Simple effects each session (1-7)
									1
									3 MG/KG vs. 10 MG/KG	ns	0.1029
									3 MG/KG vs. 30 MG/KG	*	0.0117
									10 MG/KG vs. 30 MG/KG	ns	>0.9999
									2
									3 MG/KG vs. 10 MG/KG	ns	0.9981
									3 MG/KG vs. 30 MG/KG	ns	0.457
									10 MG/KG vs. 30 MG/KG	ns	0.5885
									3
									3 MG/KG vs. 10 MG/KG	ns	0.9909
									3 MG/KG vs. 30 MG/KG	ns	0.3905
									10 MG/KG vs. 30 MG/KG	ns	0.4776
									4
									3 MG/KG vs. 10 MG/KG	ns	0.996
									3 MG/KG vs. 30 MG/KG	ns	0.3009
									10 MG/KG vs. 30 MG/KG	ns	0.5099
									5
									3 MG/KG vs. 10 MG/KG	ns	0.669
									3 MG/KG vs. 30 MG/KG	ns	0.1207
									10 MG/KG vs. 30 MG/KG	ns	0.5391
									6
									3 MG/KG vs. 10 MG/KG	ns	0.9625
									3 MG/KG vs. 30 MG/KG	ns	0.5648
									10 MG/KG vs. 30 MG/KG	ns	0.8115
									7
									3 MG/KG vs. 10 MG/KG	ns	0.9991
									3 MG/KG vs. 30 MG/KG	ns	0.9388
									10 MG/KG vs. 30 MG/KG	ns	0.9308
									Simple effects session comparions at each dose
									3 MG/KG
									1 vs. 2	ns	0.9994
									1 vs. 3	ns	0.9748
									1 vs. 4	ns	0.6342
									1 vs. 5	ns	0.6293
									1 vs. 6	ns	0.9843
									1 vs. 7	ns	0.9927
									2 vs. 3	ns	0.999
									2 vs. 4	ns	0.7303
									2 vs. 5	ns	0.057
									2 vs. 6	ns	0.9576
									2 vs. 7	ns	0.8986
									3 vs. 4	ns	0.2781
									3 vs. 5	ns	0.7457
									3 vs. 6	ns	>0.9999
									3 vs. 7	ns	0.5912
									4 vs. 5	ns	0.9979
									4 vs. 6	ns	0.9053
									4 vs. 7	ns	0.2835
									5 vs. 6	ns	0.3206
									5 vs. 7	ns	0.2598
									6 vs. 7	ns	0.6488
									10 MG/KG
									1 vs. 2	ns	0.1749
									1 vs. 3	ns	0.2736
									1 vs. 4	ns	0.1353
									1 vs. 5	ns	0.1438
									1 vs. 6	ns	0.1526
									1 vs. 7	ns	0.504
									2 vs. 3	ns	0.9998
									2 vs. 4	ns	0.9451
									2 vs. 5	ns	>0.9999
									2 vs. 6	ns	>0.9999
									2 vs. 7	ns	0.9973
									3 vs. 4	ns	0.9546
									3 vs. 5	ns	>0.9999
									3 vs. 6	ns	>0.9999
									3 vs. 7	ns	0.6662
									4 vs. 5	ns	0.9959
									4 vs. 6	ns	0.9371
									4 vs. 7	ns	0.8213
									5 vs. 6	ns	>0.9999
									5 vs. 7	ns	0.9741
									6 vs. 7	ns	0.998
									30 MG/KG
									1 vs. 2	ns	0.5562
									1 vs. 3	ns	0.3961
									1 vs. 4	ns	0.2064
									1 vs. 5	ns	0.2586
									1 vs. 6	ns	0.1969
									1 vs. 7	ns	0.6531
									2 vs. 3	ns	0.999
									2 vs. 4	ns	0.471
									2 vs. 5	ns	0.9997
									2 vs. 6	ns	0.6303
									2 vs. 7	ns	0.9759
									3 vs. 4	ns	0.1759
									3 vs. 5	ns	>0.9999
									3 vs. 6	ns	0.7089
									3 vs. 7	ns	0.9963
									4 vs. 5	ns	0.972
									4 vs. 6	ns	>0.9999
									4 vs. 7	ns	>0.9999
									5 vs. 6	ns	0.4165
									5 vs. 7	ns	0.996
									6 vs. 7	ns	0.9967
				CUMMULATIVE INACTIVE LEVER RESPONSES
				One Way ANOVA	ACUTE: BSL, VEH, 3, 10, 30 mg/kg oxa-noribogaine CUMMULATIVE INACTIVE LEVER RESPONSES	F (4, 31) = 2.434	n.s.	P=0.0682
				Test for linear trend		F (1, 31) = 3.319	n.s.	P=0.0782
				Mixed Effects Model RM with multiple comparisons	TIME COURSE: 3, 10, 30 mg/kg oxa-noribogaine time course CUMMULATIVE INACTIVE LEVER RESPONSES	Time: F (1.933, 38.66) = 0.4998
						DOSE: F (2, 21) = 0.6684
						Time x DOSE: F (12, 120) = 0.8518
						Geisser-Greenhouse's epsilon: 0.3221
CUE REINSTATEMENT -MORPHINE	Fig. 4k Ext. Data. Fig. 9d		Experiment was completed using two cohorts of male rats. Individual data points are provided for each measure.
		N=5, VEHICLE		TWO WAY RM ANOVA	TIME COURSE: baseline responding ACTIVE LEVER comparison between groups receiving either vehicle or oxa-noribogaine	Time X Group: F (2, 16) = 3.419	ns	P=0.8392
		N=5, OXANOR				Time: F (1.438, 11.50) = 0.7468	ns	P=0.5017
						Group: F (1, 8) = 1.828	ns	P=0.3422
						Subjects: F (8, 16) = 6.639	****	P<0.0001
					TIME COURSE: baseline responding INACTIVE LEVER comparison between groups receiving either vehicle or oxa-noribogaine	Time X Group: F (2, 16) = 0.1773	ns	P=0.0580
						Time: F (1.087, 8.697) = 0.6252	ns	P=0.4220
						Group: F (1, 8) = 1.019	ns	P=0.2134
						Subjects: F (8, 16) = 92.39	***	P=0.0007
				UNPAIRED T-TEST	CUE INDUCED REINSTATEMENT Active lever responses OXANOR vs VEH group	t=2.418, df=8	*	0.042
				UNPAIRED T-TEST	CUE INDUCED REINSTATEMENT Inactive lever responses OXANOR vs VEH group	t=1.160, df=8	ns	0.2797
CUE REINSTATEMENT -FENTANYL	Fig. 4j,k		Experiment was completed using two cohorts of male rats. Individual data points are provided for each measure.
		N=7, VEHICLE		TWO WAY RM ANOVA	TIME COURSE: baseline responding ACTYIVE LEVER comparison between groups receiving either vehicle or oxa-noribogaine	Time X Group: F (2, 26) = 0.06980	ns	P=0.9328
		N=8, OXANOR				Time: F (1.938, 25.20) = 0.5817	ns	P=0.5611
						Group: F (1, 13) = 1.187	ns	P=0.2956
						Subjects: F (13, 26) = 23.63	****	P<0.0001
					TIME COURSE: baseline responding INACTIVE LEVER comparison between groups receiving either vehicle or oxa-noribogaine	Time X Group: F (2, 26) = 0.2286	ns	P=0.7972
						Time: F (1.691, 21.98) = 3.003	ns	P=0.0776
						Group: F (1, 13) = 0.03247	ns	P=0.8598
						Subjects: F (13, 26) = 23.63	**	P=0.0032
				UNPAIRED T-TEST	CUE INDUCED REINSTATEMENT Active lever responses OXANOR vs VEH group	t=2.832, df=13	*	0.0141
				UNPAIRED T-TEST	CUE INDUCED REINSTATEMENT Inactive lever responses OXANOR vs VEH group	t=0.8121, df=13	ns	0.4313
